# Liquid-state surface fermentation as a platform for pure mycelium materials production

**DOI:** 10.64898/2026.10.26.761940

**Authors:** Jara Saluena Martin, Piet Dimitriadis, Soufian Attalibi, Annah-Ololade Sangosanya, Rafael Philippini, Razieh Shafiei-Alavijeh, Joost Brancart, Elise Elsacker, Eveline Peeters

## Abstract

Liquid-state surface fermentation (LSSF) is emerging as an alternative to submerged and solid-state fermentation for producing pure mycelium materials (PMM), yet a systematic framework linking culture geometry, substrate consumption, inoculum preparation and material properties is lacking. Here, we characterised LSSF with *Trametes versicolor* across culture volumes and inoculation strategies. The biomass accumulation model described a trade-off between colonisation speed and biomass accumulation. Smaller volumes, with a higher specific interfacial area, colonised the surface earlier and converted glucose more efficiently (up to 0.64 g g⁻¹), but depleted it prematurely and produced less biomass. After pellicle formation, glucose was consumed at a common volumetric rate (∼1.0 g L⁻¹ d⁻¹), having glucose availability as a limiting factor for pellicle densification. In deeper cultures, much of the glucose consumed early was not recovered in the pellicle, indicating competition from submerged growth. Backlit transmittance imaging provided a non-destructive estimate of pellicle biomass and of its spatial heterogeneity. Inoculum source and processing determined material performance: liquid-derived inocula and a shaken incubation step increased biomass, an additional blending step produced more homogeneous and stronger pellicles. These results provide process-level design rules for LSSF and a basis for its application to PMM production.

**Graphical Abstract:** 
