## Supplementary Dataset S1 for "Liquid-state surface fermentation as a platform for pure mycelium materials production"

### Sheet: Table S1
Volume (mL)	Time (days)	pH	LnGV	Fresh biomass (g)	Dry biomass (g)	Glucose (gL-1)	Cx (gL-1)	Qx (gL-1h-1)	Qs (gL-1h-1)	Ye (gg-1)
18	7	4.48	4.94438	3.3	0.18051	2.48347	9.98204	0.0594169	0.0935508	0.63513
18	8	4.27	4.67885	3.6	0.19692	0.566673	10.8937	0.056738	0.0918402	0.617791
18	9	3.77	4.59583	3.7	0.20239	0.726406	11.1976	0.0518407	0.0808963	0.640829
18	10	4.73	4.63394	2.5	0.13675	0.576181	7.55093	0.0314622	0.0734326	0.42845
18	11	5.09	4.63319	3.2	0.17504	0.597098	9.67815	0.0366597	0.0666777	0.549804
18	13	5.23	4.63042	2.8	0.15316	0.589492	8.46259	0.0271237	0.0564439	0.480542
18	14	5.68	4.58953	1.8	0.09846	0.590443	5.4237	0.016142	0.0524094	0.153999
36	7	3.56	4.62366	4.3	0.23521	2.70596	6.48731	0.038615	0.0922264	0.418697
36	8	3.67	4.61523	5.2	0.28444	1.32731	7.85481	0.0409105	0.0878786	0.465534
36	9	3.7	4.54737	5.5	0.30085	0.673162	8.31065	0.0384752	0.0811428	0.474167
36	10	3.89	4.41152	5.5	0.30085	0.560968	8.31065	0.0346277	0.073496	0.471151
36	11	4.01	4.42222	4.9	0.26803	0.578083	7.39898	0.0280264	0.0667497	0.419874
36	13	4.78	4.37316	3.9	0.21333	0.589492	5.87954	0.0188447	0.0564439	0.333865
36	14	4.98	4.47205	2.7	0.14769	0.599	4.0562	0.012072	0.0523839	0.153635
54	7	4.03	4.67596	4.7	0.25709	4.41929	4.71463	0.0280633	0.082028	0.342118
54	8	3.82	4.53734	5.6	0.30632	4.08651	5.6263	0.0293036	0.0735078	0.398647
54	9	3.84	4.44765	6.3	0.34461	1.84074	6.33537	0.0293304	0.0757373	0.387265
54	10	3.76	4.44289	6.2	0.33914	1.30639	6.23407	0.0259753	0.07039	0.36902
54	11	3.83	4.41753	6.6	0.36102	0.63513	6.63926	0.0251487	0.0665336	0.377985
54	13	4.44	4.36776	5.9	0.32273	0.595197	5.93019	0.019007	0.0564257	0.33685
54	14	4.37	4.20071	4.7	0.25709	0.613262	4.71463	0.0140316	0.0523415	0.201059
72	7	4.24	4.55153	4.8	0.26256	5.53172	3.60037	0.0214308	0.0754064	0.284204
72	8	4.18	4.55037	5.6	0.30632	6.01472	4.20815	0.0219174	0.063465	0.345347
72	9	4	4.43289	6.1	0.33367	3.5902	4.58801	0.0212408	0.067638	0.314036
72	10	3.96	4.38633	6	0.3282	2.53482	4.51204	0.0188002	0.0652716	0.28803
72	11	3.89	4.41359	6.3	0.34461	2.68314	4.73995	0.0179544	0.058776	0.305471
72	13	3.83	4.37421	7.5	0.41025	0.676965	5.65162	0.0181142	0.0561636	0.322525
72	14	4.04	4.32961	6.7	0.36649	0.58759	5.04384	0.0150114	0.0524179	0.229104
90	7	4.55	4.5929	4.1	0.22427	7.41619	2.44559	0.0145571	0.0641893	0.226784
90	8	4.7	4.64625	5.9	0.32273	5.85879	3.53959	0.0184354	0.0642771	0.286811
90	9	4.42	4.49306	5.6	0.30632	6.1117	3.35726	0.0155429	0.0559643	0.277728
90	10	4.18	4.3047	6.5	0.35555	3.99333	3.90426	0.0162677	0.0591944	0.274819
90	11	4.06	4.34045	6.5	0.35555	3.85832	3.90426	0.0147889	0.0543245	0.272232
90	13	4.01	4.38299	7.9	0.43213	1.78939	4.75515	0.0152409	0.0525981	0.289761
90	14	3.98	4.33438	8.1	0.44307	0.998333	4.8767	0.014514	0.0511954	0.236252
108	7	5.26	5.06045	3.6	0.19692	6.38553	1.77704	0.0105776	0.0703242	0.150412
108	8	5.31	4.88343	4.6	0.25162	6.20298	2.28352	0.0118933	0.0624845	0.19034
108	9	4.79	4.51445	5.7	0.31179	5.56214	2.84065	0.0131511	0.0585086	0.224773
108	10	4.61	4.32393	7.1	0.38837	4.24244	3.54972	0.0147905	0.0581565	0.254323
108	11	4.27	4.39508	7.1	0.38837	4.40788	3.54972	0.0134459	0.0522429	0.257373
108	13	4	4.29998	9.1	0.49777	2.73258	4.56269	0.014624	0.0495751	0.294987
108	14	4	4.3451	8.3	0.45401	1.78559	4.1575	0.0123735	0.0488524	0.2171
126	7	5.93	5.1358	1.80875	0.0989386	8.95267	0.738931	0.0043984	0.0550436	0.0799075
126	8	5.59	5.04886	3.3	0.18051	6.06987	1.38632	0.00722043	0.0631778	0.114288
126	9	5.23	4.6133	5.8	0.31726	5.78083	2.47164	0.0114428	0.0574962	0.199018
126	10	5.07	4.43471	5.9	0.32273	5.77132	2.51505	0.0104794	0.0517862	0.202359
126	11	4.56	4.29926	7.6	0.41572	4.87377	3.25307	0.0123222	0.0504782	0.24411
126	13	4.2	4.30129	8.5	0.46495	3.28024	3.64378	0.0116788	0.0478197	0.244225
126	14	4.23	4.32577	7.4	0.40478	3.44282	3.16624	0.00942334	0.0439202	#DIV/0!

### Sheet: Source table S1
Experimental data and fermentative parameters of 49 cultures of T. versicolor on liquid state static fermentation (LSSF)
Volume shows the total culture volume
Time indicates the incubation period until harvest.
pH was analyzed on the spent media after biomass harvest.
LnGV is the natural logarithm of the transmitted light through of the mycelium pellicles, measured as the bulk mean gray value from backlit pictures of the pellicles, taken as described in Supplementary Figure S1.
Fresh biomass is shows the gavrimetrical measurement of fresh pellicles right after harvest.
Dry biomass was assumed to represent approximately 5.47% of fresh biomass, according to the established equation (Figure 3C).
Glucose indicates the remaining concentration of reducing sugars in the media after harvest through DNS colorimetric assay.
Cx is the biomass concentration, calculated following Supplementary Equation S1.
Qx shows the biomass volumetric productivity, calculated according to Supplementary Equation S2.
Qs reflects the sugar consumption rate, calculated according to Supplementary Equation S3.
Yx/s indicates the biomass yield coefficient, which is the conversion rate from glucose to biomass, calculated according to Supplementary Equation S4.
