## Supplementary Dataset S2 for "Liquid-state surface fermentation as a platform for pure mycelium materials production"

### Sheet: Table S2
Culture geometry					Glucose supply		Days 0–7					After day 7		Biomass, days 7–14
Culture volume V (mL)	Liquid-surface radius r (cm)	Liquid height h (cm)	Interfacial area A (cm²)	SIA A/V (cm⁻¹)	Initial glucose per vessel (g)	Glucose load per interface (g m⁻²)	Residual reducing sugars, day 7 S₇ (g L⁻¹)	Glucose consumed by day 7 (g L⁻¹)	Fraction consumed by day 7 (%)	Mean volumetric uptake, days 0–7 (g L⁻¹ d⁻¹)	Absolute uptake by day 7 (g vessel⁻¹)	Glucose remaining per interface, day 7 (g m⁻²)	Uptake per interface after day 7 (g m⁻² d⁻¹)	Fresh biomass, day 7 (g)	Fresh biomass, day 14 (g)	Dry biomass, day 7 (g)	Dry biomass, day 14 (g)	Δ dry biomass per interface, days 7–14 (g m⁻²)
input	r = (r₀³ + 3kV/π)^(1/3)	h = (r − r₀)/k	A = πr²	A / V	S₀·V / 1000	S₀·V / A	input	S₀ − S₇	(S₀ − S₇) / S₀	(S₀ − S₇) / t₁	(S₀ − S₇)·V / 1000	S₇·V / A	β₁·V / A	input	input	FBM₇ · f	FBM₁₄ · f	(DBM₁₄ − DBM₇) / A
18	3.96667	0.365686	49.4313	2.74618	0.327275	66.2082	3.0762	15.1058	0.83081	2.15797	0.271904	11.2017	3.59772	3.3	1.8	0.18051	0.09846	-16.5988
36	3.9833	0.728305	49.8466	1.38463	0.654551	131.313	3.36305	14.8189	0.815034	2.11699	0.533481	24.2885	7.1355	4.3	2.7	0.23521	0.14769	-17.5579
54	3.99979	1.08792	50.2601	0.930743	0.981826	195.349	5.572	12.61	0.693543	1.80142	0.680938	59.8661	10.6152	4.7	4.7	0.25709	0.25709	0
72	4.01614	1.4446	50.672	0.703778	1.3091	258.348	7.00622	11.1757	0.614661	1.59654	0.804654	99.5515	14.0385	4.8	6.7	0.26256	0.36649	20.5103
90	4.03237	1.79839	51.0822	0.567581	1.63638	320.342	9.43581	8.74615	0.481034	1.24945	0.787154	166.246	17.4072	4.1	8.1	0.22427	0.44307	42.8329
108	4.04846	2.14936	51.4908	0.476767	1.96365	381.36	8.10701	10.075	0.554118	1.43928	1.08809	170.041	20.7229	3.6	8.3	0.19692	0.45401	49.9293
126	4.06443	2.49757	51.8978	0.411887	2.29093	441.431	11.4168	6.76521	0.372083	0.966458	0.852416	277.182	23.9872	1.80875	7.4	0.0989386	0.40478	58.9315

### Sheet: Source table S2
Supplementary Table S2. Culture geometry, glucose supply and glucose uptake per unit interfacial area across culture volumes (Experiment 1).
Liquid-surface (interfacial) area, specific interfacial area (SIA), glucose load, glucose uptake during the first 7 days and after day 7, glucose remaining at day 7 and the change in estimated dry biomass between days 7 and 14, for each culture volume (inoculum:medium 1:5, v/v; static incubation at 28 °C). Blue values are measured inputs or fixed parameters; black values are calculated from them …
Parameters
Parameter	Symbol	Value	Unit	Source / note
Glucose monohydrate in CYM	c(G·H₂O)	20	g L⁻¹	Methods 2.1 (2 % D-glucose monohydrate)
Molar mass, anhydrous glucose	M(G)	180.156	g mol⁻¹	C₆H₁₂O₆
Molar mass, glucose monohydrate	M(G·H₂O)	198.17	g mol⁻¹	C₆H₁₂O₆·H₂O
Initial glucose concentration (anhydrous)	S₀	18.182	g L⁻¹	S₀ = c(G·H₂O) × M(G) / M(G·H₂O); applied to the whole culture volume
First harvest time	t₁	7	d	Results 3.3
Last harvest time	t₂	14	d	Results 3.3
Volumetric glucose uptake rate after day 7	β₁	0.988	g L⁻¹ d⁻¹	Absolute value of the time coefficient of Equation 2 (−0.988 ± 0.073 g L⁻¹ d⁻¹)
Fresh-to-dry biomass conversion factor	f	0.0547	g g⁻¹	Regression through the origin, lyophilised vs fresh biomass (R² = 0.97, n = 22)
Vessel inner radius at the base	r₀	3.9499	cm	Microbox modelled as a truncated cone; see note a
Wall flare (radius increase per cm height)	k	0.045856	cm cm⁻¹	Microbox modelled as a truncated cone; see note a
Notes
a Interfacial area. Each microbox is treated as a truncated cone with inner base radius r₀ and wall flare k. Integrating the cone gives V = π[(r₀ + kh)³ − r₀³]/(3k), so the liquid-surface radius at volume V is r = (r₀³ + 3kV/π)^(1/3), the liquid height is h = (r − r₀)/k and the interfacial area is A = πr². r₀ and k were back-calculated from the interfacial areas used in the analysis script (Exp1.…
b S₀ is the anhydrous-glucose equivalent of 20 g L⁻¹ glucose monohydrate and is applied to the whole culture volume (medium + inoculum).
c S₇: mean residual reducing-sugar concentration at day 7 (DNS assay, three technical replicates; anhydrous glucose standards). All day-7 values are above the detection limit (0.8 g L⁻¹).
d Uptake after day 7 uses the common volumetric rate β₁ from Equation 2, fitted on time points up to and including the first value below 1 g L⁻¹ per volume; the Time × Volume interaction was not significant (p = 0.74).
e Dry biomass is estimated from fresh pellicle biomass with the conversion factor f. A negative Δ indicates net biomass loss between days 7 and 14.
f Unit conversions: mL → L (÷ 1000); cm² → m² (÷ 10 000).
